# The *Plasmodium* NOT1-G Paralogue Acts as an Essential Nexus for Sexual Stage Maturation and Parasite Transmission

**DOI:** 10.1101/2021.05.25.445483

**Authors:** Kevin J. Hart, B. Joanne Power, Kelly T. Rios, Aswathy Sebastian, Scott E. Lindner

## Abstract

Productive transmission of malaria parasites hinges upon the execution of key transcriptional and post-transcriptional regulatory events. While much is now known about how specific transcription factors activate or repress sexual commitment programs, far less is known about the production of a preferred mRNA homeostasis following commitment and through the host-to-vector transmission event. Here we show that *Plasmodium* parasites have taken the unique approach to duplicate the NOT1 scaffold protein of the CAF1/CCR4/Not complex in order to dedicate one paralogue for essential transmission functions. Moreover, this NOT1-G paralogue is central to the sex-specific functions previously associated with its interacting partners, as deletion of *not1-g* in *Plasmodium yoelii* leads to a comparable or complete arrest phenotype for both male and female parasites. We show that, consistent with its role in other eukaryotes, PyNOT1-G localizes to cytosolic puncta throughout much of the *Plasmodium* life cycle. PyNOT1-G is essential to both the complete maturation of male gametes and to the continued development of the fertilized zygote originating from female parasites. Comparative transcriptomics of wild-type and *pynot1-g^-^* parasites shows that loss of PyNOT1-G leads to transcript dysregulation preceding and during gametocytogenesis, and shows that PyNOT1-G acts to preserve mRNAs that are critical to sexual and early mosquito stage development. Finally, we demonstrate that the tristetraprolin-binding domain, which acts as the typical organization platform for RNA decay (TTP) and RNA preservation (ELAV/HuR) factors is dispensable for PyNOT1-G’s essential blood stage functions but impacts host-to-vector transmission. Together, we conclude that *Plasmodium* has created and adapted a NOT1-G paralogue to fulfill the complex transmission requirements of both male and female parasites.
