## Supplementary material for "The *Plasmodium* NOT1-G Paralogue Acts as an Essential Nexus for Sexual Stage Maturation and Parasite Transmission": Supp Table 2 - Comparisons across published gene deletions

### Sheet: README
	Transcripts with abundances that decrease at least 2-fold in pbdozi-, pbcith-, pyalba4-, and pynot1-g- are listed here.

### Sheet: Transcripts down >2 fold in all
Gene ID	Product Description	Gene Name or Symbol
PY17X_0111400	conserved protein, unknown function	N/A
PY17X_0205000	conserved Plasmodium protein, unknown function	N/A
PY17X_0302200	conserved Plasmodium protein, unknown function	N/A
PY17X_0312500	conserved Plasmodium protein, unknown function	N/A
PY17X_0313200	DEAD/DEAH box helicase, putative	N/A
PY17X_0404900	inner membrane complex protein 1e, putative	IMC1e
PY17X_0420000	PH domain-containing protein, putative	PH
PY17X_0420400	LCCL domain-containing protein	CCp4
PY17X_0516000	ookinete surface protein P25	P25
PY17X_0518700	plasmepsin VII, putative	N/A
PY17X_0608700	41-3 protein, putative	N/A
PY17X_0614900	conserved Plasmodium protein, unknown function	N/A
PY17X_0618000	conserved Plasmodium protein, unknown function	N/A
PY17X_0623000	conserved protein, unknown function	N/A
PY17X_0705900	conserved Plasmodium protein, unknown function	N/A
PY17X_0707400	inner membrane complex protein 1i, putative	IMC1i
PY17X_0714500	small heat shock protein HSP20, putative	HSP20
PY17X_0720900	MOLO1 domain-containing protein, putative	N/A
PY17X_0814000	subpellicular microtubule protein 1, putative	SPM1
PY17X_0818700	protein KIC3, putative	N/A
PY17X_0822300	glideosome-associated protein 50, putative	GAP50
PY17X_0824500	conserved Plasmodium protein, unknown function	N/A
PY17X_0826500	conserved protein, unknown function	N/A
PY17X_0830700	conserved Plasmodium protein, unknown function	N/A
PY17X_0833700	G2 protein, putative	N/A
PY17X_0905600	conserved Plasmodium protein, unknown function	N/A
PY17X_0907300	AP2 domain transcription factor AP2-O	AP2-O
PY17X_0908500	inner membrane complex protein 1b, putative	IMC1b
PY17X_0914000	conserved Plasmodium protein, unknown function	N/A
PY17X_0918300	conserved Plasmodium protein, unknown function	N/A
PY17X_0934500	histone-lysine N-methyltransferase SET7, putative	SET7
PY17X_0940400	conserved Plasmodium protein, unknown function	N/A
PY17X_0945900	CPW-WPC family protein	N/A
PY17X_1018800	conserved Plasmodium protein, unknown function	N/A
PY17X_1022200	ankyrin-repeat protein, putative	N/A
PY17X_1030600	atypical protein kinase, ABC-1 family, putative	N/A
PY17X_1042600	choline kinase, putative	CK
PY17X_1105200	MOLO1 domain-containing protein, putative	N/A
PY17X_1110400	conserved Plasmodium protein, unknown function	N/A
PY17X_1111400	conserved Plasmodium protein, unknown function	N/A
PY17X_1111800	conserved Plasmodium protein, unknown function	N/A
PY17X_1115300	conserved Plasmodium protein, unknown function	N/A
PY17X_1116200	conserved protein, unknown function	N/A
PY17X_1121700	inner membrane complex protein 1j, putative	ALV7
PY17X_1130500	secreted ookinete protein, putative	PSOP6
PY17X_1132800	metacaspase-1, putative	MCA1
PY17X_1140000	conserved protein, unknown function	N/A
PY17X_1140300	conserved Plasmodium protein, unknown function	N/A
PY17X_1221500	CPW-WPC family protein	N/A
PY17X_1222300	inner membrane complex protein 1d, putative	IMC1d
PY17X_1228500	conserved Plasmodium protein, unknown function	N/A
PY17X_1228700	conserved protein, unknown function	N/A
PY17X_1232400	von Willebrand factor A domain-related protein	WARP
PY17X_1233400	conserved protein, unknown function	N/A
PY17X_1319100	LCCL domain-containing protein	LAP5
PY17X_1322300	conserved Plasmodium protein, unknown function	N/A
PY17X_1323300	LCCL domain-containing protein	CCP2
PY17X_1324600	conserved Plasmodium protein, unknown function	N/A
PY17X_1327600	kelch domain-containing protein, putative	N/A
PY17X_1333800	plasmepsin VIII, putative	PM8
PY17X_1334100	conserved protein, unknown function	N/A
PY17X_1339400	transmembrane protein 43, putative	TMEM43
PY17X_1357700	CPW-WPC family protein	CPW-WPC-1
PY17X_1359200	conserved Plasmodium protein, unknown function	N/A
PY17X_1360600	inner membrane complex protein 1k, putative	IMC1k
PY17X_1409700	HORMA domain protein, putative	N/A
PY17X_1416200	protein kinase, putative	N/A
PY17X_1416900	conserved protein, unknown function	N/A
PY17X_1419100	conserved Plasmodium protein, unknown function	N/A
PY17X_1423700	secreted ookinete protein, putative	PSOP20
PY17X_1424900	conserved protein, unknown function	N/A
PY17X_1429200	aquaporin, putative	AQP2
PY17X_1431400	kelch domain-containing protein, putative	N/A
PY17X_1439000	inner membrane complex protein 1h, putative	IMC1h
PY17X_1440100	glideosome-associated protein 45, putative	GAP45
PY17X_1441600	BRO1 domain-containing protein, putative	N/A
PY17X_1447500	subpellicular microtubule protein 2, putative	SPM2
PY17X_1451800	upregulated in late gametocytes ULG8, putative	ULG8
PY17X_1453600	conserved Plasmodium protein, unknown function	N/A
PY17X_1463900	conserved Plasmodium protein, unknown function	N/A
PY17X_1465900	conserved Plasmodium protein, unknown function	N/A
