## Supplementary material for "The *Plasmodium* NOT1-G Paralogue Acts as an Essential Nexus for Sexual Stage Maturation and Parasite Transmission": Supp Table 4 - Transmission Data

### Sheet: Supp Table 4
Supplementary Table 4 - Transmission data related to overexpression of the PyNOT1-G TTP-binding domain
Parasite Line	Py0489	Py1125 (Clone 1)	Py1125 (Clone 2)
Prevalence of Infection	0.9	0.95	0.65
Average Oocysts/Infected Mosquito	226	33	113
STDEV Oocysts/Infected Mosquito	136	22.5	98.8
