## Supplementary material for "The *Plasmodium* NOT1-G Paralogue Acts as an Essential Nexus for Sexual Stage Maturation and Parasite Transmission": Supp Table 5 - Comparison of proteomics

### Sheet: Sheet1
PyALBA4::GFP IP (Munoz et al Molecular Microbiology 2017)	PyCCR4-1::GFP IP (Hart et al PLoS Pathogens 2019)	PbDOZI::GFP and/or PbCITH::GFP IP (Mair et al PLoS Pathogens 2010)	PfNOT1-G (Liu et al Biorxiv preprint 2020)
PY17X_1366000	PY17X_1237700	PY17X_1437600	PY17X_0945600
PY17X_0410900	PY17X_1027900	PY17X_1217900	PY17X_1108300	1 of 2 replicates
PY17X_1364900	PY17X_0945600	PY17X_0410900	PY17X_1324200
PY17X_1425300	PY17X_1428300	PY17X_1441700	PY17X_1428300
PY17X_1441700	PY17X_0933200	PY17X_1304900	PY17X_1456200
PY17X_1207600	PY17X_1108300	PY17X_1220900	PY17X_0908300
PY17X_1217500	PY17X_1220900	PY17X_0705000
PY17X_1304900	PY17X_0921700	PY17X_1035100
PY17X_1116400	PY17X_1209300	PY17X_1116400
PY17X_1208200	PY17X_1035100	PY17X_1366000
PY17X_1213400	PY17X_0104900	PY17X_0821000
PY17X_1035100	PY17X_0814600	PY17X_0415700
PY17X_0705000	PY17X_0307400	PY17X_1425300
PY17X_1220900	PY17X_1402200	PY17X_1217500
PY17X_1235500	PY17X_0311400	PY17X_1207600
PY17X_0932300	PY17X_0109000	PY17X_1364900
PY17X_0821000	PY17X_1139200
PY17X_1330200	PY17X_0926900
PY17X_1336600	PY17X_1016400
PY17X_0808800	PY17X_0504300
PY17X_1334000	PY17X_1322200
PY17X_1218800	PY17X_0403700
PY17X_1117900	PY17X_0613400
PY17X_1314600	PY17X_1313800
PY17X_0817500	PY17X_0833500
PY17X_1318600	PY17X_0418800
PY17X_1306600	PY17X_1242000
PY17X_0415700	PY17X_0309700
PY17X_1134900	PY17X_1034300
PY17X_0521000	PY17X_1369900
PY17X_1312400	PY17X_1416100
PY17X_0612800	PY17X_1135600
PY17X_0806800	PY17X_0913800
PY17X_0512000	PY17X_0708300
PY17X_0712100	PY17X_1221400
PY17X_1357200	PY17X_0822200
PY17X_1453200	PY17X_0525700
PY17X_1217900	PY17X_1411400
PY17X_1437600	PY17X_0621600
PY17X_1107800	PY17X_0837000
PY17X_1345100	PY17X_1408400
PY17X_1144100	PY17X_0605200
PY17X_1216800	PY17X_1446600
PY17X_0712800	PY17X_1021600
PY17X_0507200	PY17X_1310000
PY17X_0905000	PY17X_1124300
PY17X_0524100	PY17X_0408800
PY17X_1234400	PY17X_1441700
PY17X_1344800	PY17X_0838700
PY17X_0939200	PY17X_0521000
PY17X_1214000	PY17X_0418300
PY17X_1429000	PY17X_0417400
PY17X_0104900	PY17X_1427100
PY17X_1124300	PY17X_0420500
PY17X_1210100	PY17X_1449000
PY17X_1242000	PY17X_1138600
PY17X_1139200	PY17X_1235500
PY17X_0614100	PY17X_1319500
PY17X_1236900	PY17X_0817500
	PY17X_1117900
	PY17X_1443600
	PY17X_1439800
	PY17X_1424400
	PY17X_0605700
	PY17X_0415700
	PY17X_1213400
	PY17X_0108900
	PY17X_0919700
	PY17X_0917700
	PY17X_1144100
	PY17X_1429000
	PY17X_1217900
	PY17X_1020100
	PY17X_1402900
	PY17X_1207500
	PY17X_1216800
	PY17X_0942100
	PY17X_0806300
	PY17X_0518100
	PY17X_0941100
	PY17X_1012100
	PY17X_1420600
	PY17X_1032700
	PY17X_1110800
	PY17X_1104200
	PY17X_0311500
	PY17X_1017800
	PY17X_0619800
	PY17X_1245500
	PY17X_0819700
	PY17X_1304900
	PY17X_1453200
	PY17X_0407400
	PY17X_0707700
	PY17X_0521300
	PY17X_1036800
	PY17X_0913600
	PY17X_1352700
	PY17X_0945400
	PY17X_1343000
	PY17X_0205200
	PY17X_0506200
	PY17X_0905300
	PY17X_1329800
	PY17X_0720300
	PY17X_1430800
	PY17X_1012400
	PY17X_1127900
	PY17X_0928700
	PY17X_1116400
	PY17X_1324200
	PY17X_0621800
	PY17X_1222500
	PY17X_1413100
	PY17X_0309200
	PY17X_0914900
	PY17X_1463000
	PY17X_0703100
	PY17X_0417500
	PY17X_1235900
	PY17X_0806800
	PY17X_0933100
	PY17X_0714600
	PY17X_0932000
	PY17X_1364900
	PY17X_0407800
	PY17X_0715400
	PY17X_0939200
	PY17X_1339000
	PY17X_0109200
	PY17X_0915200
	PY17X_0419100
	PY17X_1030800
	PY17X_0614100
	PY17X_0811400
	PY17X_1212200
	PY17X_1209800
	PY17X_1246200
