## Supplementary material for "The *Plasmodium* NOT1-G Paralogue Acts as an Essential Nexus for Sexual Stage Maturation and Parasite Transmission": Supp Table 6 - Oligonucleotides used in this study

### Sheet: Oligonucleotides
Table S6: Oligonucleotides used in this study. Lower case letters indicate non-homologous bases added for cloning purposes.
Creation of Transgenic Parasites
Construct	Plasmid ID	Primer ID	Primer Description	Oligonucleotide Sequence (5'-3')
PyNOT1::GFP	pSL1023	19-54	5' Homology Arm Fwd	ggcggccgcgcgggcccCAAGGAGAAATTTTAAAACGAAAAGACATAAAAGAAGG
		19-55	5' Homology Arm Rev	cccctaggAACATTTCCTAAGCATGTCTGAAAAACTGACTTG
		19-56	3' Homology Arm Fwd	ccggtaccCATATTGTTATTTTTAGAATATTTATAAGTTCGTTTTTATTATTTTTGTTG
		19-57	3' Homology Arm Rev	gggcccgcgcggccgccCACTCTATGCTAAGTATCCATATGCCAATCG
PyNOT1-G::GFP	pSL1042	19-48	5' Homology Arm Fwd	ggcggccgcgcgggcccCTCTCAAATATTTCGAATTCCATACAAAATAACAAACAACC
		19-49	5' Homology Arm Rev	cccctaggGTTATAGTAATCAGGTTTTGAGTCATAAAAATGATTTGAATTG
		19-50	3' Homology Arm Fwd	ccggtaccCAACTCATACAAACTCTTCTTAGAATGTAATATATATGTACATG
		19-51	3' Homology Arm Rev	ggggcccgcgcggccgccGTATGGATAGACAAAGCGGGATTCATATTTCTC
pynot1 gene deletion	pSL1061	21-38	5' Homology Arm Fwd	gcggccgcgcgggcccCCAACTTGCCCCCCCAATAACAG
		21-39	5' Homology Arm Rev	ccctaggCGATAAATATATTATATGTACATAAATGCGTTATATCTTCTCTTTTGTTAC
		19-56	3' Homology Arm Fwd	ccggtaccCATATTGTTATTTTTAGAATATTTATAAGTTCGTTTTTATTATTTTTGTTG
		19-57	3' Homology Arm Rev	gggcccgcgcggccgccCACTCTATGCTAAGTATCCATATGCCAATCG
pynot1-g gene deletion	pSL1065	21-18	5' Homology Arm Fwd	ggcggccgcgcgggcccCCTAGTTTATTTATCTACAAACGTATGCCCACAATTTCAAC
		21-19	5' Homology Arm Rev	cccctaggGCACATGTTTTATTGTAATTACCTCAATATGGTATGAACAATATATATGGG
		19-50	3' Homology Arm Fwd	ccggtaccCAACTCATACAAACTCTTCTTAGAATGTAATATATATGTACATG
		19-51	3' Homology Arm Rev	ggggcccgcgcggccgccGTATGGATAGACAAAGCGGGATTCATATTTCTC
PyNOT1-G TTPbd::GFP Overexpression	pSL1125	21-69	PyNOT1-G AA1-199 Fwd	ccgctagcATGAATAACAATTTTAACATTAATCTTCAGATCGAGGATGG
		21-70	PyNOT1-G AA1-199 Rev	ccgctagcAGAACTAATTTCAGAGATGTGTTTTATCTTAAGTATTGTAGAAGC
PyNOT1-G DTTPbd	pSL1299	24-13	Promoter+5'UTR Fwd	ggctcgagGAGTATAGGATAGAACATTTGTTCATTCTCTTACTGCTCAC
		24-14	Promoter+5'UTR Rev	ggactagtCATTTTTTAGCACATGTTTTATTGTAATTACCTCAATATGGTATGAAC
		24-15	5' Homology Arm Fwd	ccccctaggcgagatctCCCCCCTATAATAAAAAACCCCATACACTTATTTAG
		24-16	5' Homology Arm Rev	ccacgcgtGTATTTGTTCTATATTTATATTTTTTGTGAGCAGTAAGAGAATGAAC
		24-26	3' Homology Arm Fwd	gcgccggcggaagcggcggaagcTACAATAATATTTCGAACACAAATATATCCCATATACCTAACAATG
		24-27	3' Homology Arm Rev	gcctaggGGCATATTTATATCTATTTTAATTTGATTAGTATTATTTAGGAGGTTTGTAG
Genotyping of Transgenic Parasites
Transgenic Parasite	Parasite ID	Primer ID	Primer Description	Oligonucleotide Sequence (5'-3')
PyNOT1::GFP	Py1023	19-58	WT 5' External	GACCCATTCATGTCAAATATTAAAATGGATTTATTACAAGAAATTAAATTAG
		19-59	WT 3' External	ACACTTGCATATAATTTTGCAAAATGGATGTGTATG
		19-58	TG 5' External	GACCCATTCATGTCAAATATTAAAATGGATTTATTACAAGAAATTAAATTAG
		10-51	TG 5' Internal	CATCACCATCTAATTCAACAAGAATTGGGACAACTCCAGTGAAAAGTTCTTCTCCTTTAC
		13-61	TG 3' Internal	CCAGGAGGAGAAAGGCATTAAGTACAAATTTGAAGTATATGAGAAG
		19-59	TG 3' External	ACACTTGCATATAATTTTGCAAAATGGATGTGTATG
PyNOT1-G::GFP	Py1042	19-52	WT 5' External	CACAATAGCTAGCTCATGTATGTCAAATAAAACAC
		19-53	WT 3' External	GGGGTGATTAATATATGTATATTTATTGGCAAGTCTATGATTG
		19-52	TG 5' External	CACAATAGCTAGCTCATGTATGTCAAATAAAACAC
		10-51	TG 5' Internal	CATCACCATCTAATTCAACAAGAATTGGGACAACTCCAGTGAAAAGTTCTTCTCCTTTAC
		13-61	TG 3' Internal	CCAGGAGGAGAAAGGCATTAAGTACAAATTTGAAGTATATGAGAAG
		19-53	TG 3' External	GGGGTGATTAATATATGTATATTTATTGGCAAGTCTATGATTG
pynot1 gene deletion	Py1061	21-37	WT 5' External	gcggccgcgcgggcccCTAATATACATATTTTCCTTTCACTGCATGCTCCCTTATA
		21-25	WT 5' Internal	CACTCAATGATGATTTGTTTATATTTTCACTACTAGCATTTACATTAG
		19-58	WT 3' Internal	GACCCATTCATGTCAAATATTAAAATGGATTTATTACAAGAAATTAAATTAG
		19-59	WT 3' External	ACACTTGCATATAATTTTGCAAAATGGATGTGTATG
		22-23	ORF Fwd	CCACCCGCTGATTCAAATAATGAAAACC
		22-24	ORF Rev	CTGTTTAAATTATTTGTATTGTTTCGCATATTCGAGCCG
		21-37	TG 5' External	gcggccgcgcgggcccCTAATATACATATTTTCCTTTCACTGCATGCTCCCTTATA
		13-3	TG 5' Internal	CCGTATGTTGCATCACCTTCACCCTCTCCACTGACAG
		13-61	TG 3' Internal	CCAGGAGGAGAAAGGCATTAAGTACAAATTTGAAGTATATGAGAAG
		19-59	TG 3' External	ACACTTGCATATAATTTTGCAAAATGGATGTGTATG
pynot1-g gene deletion	Py1065	21-22	WT 5' External	GCAATTCATAAAATGTAAAAGAACAGTGTATGCGCAATTATGAAC
		21-23	WT 5' Internal	GGTGATTCCATCCTCGATCTGAAGATTAATGTTAAAATTG
		19-52	WT 3' Internal	CACAATAGCTAGCTCATGTATGTCAAATAAAACAC
		19-53	WT 3' External	GGGGTGATTAATATATGTATATTTATTGGCAAGTCTATGATTG
		21-22	TG 5' External	GCAATTCATAAAATGTAAAAGAACAGTGTATGCGCAATTATGAAC
		4-26	TG 5' Internal	gccggatccttaTTTGTATAGTTCATCCATGCCATGTGTAATCCCAGC
		13-61	TG 3' Internal	CCAGGAGGAGAAAGGCATTAAGTACAAATTTGAAGTATATGAGAAG
		19-53	TG 3' External	GGGGTGATTAATATATGTATATTTATTGGCAAGTCTATGATTG
PyNOT1-G TTPbd::GFP Overexpression	Py1125	7-69	WT 5' External	GTAATTGGAATCAAATTAGAAGGATATGAATTAGATCCACCAAATTG
		7-68	WT 5' Internal	CCTTTGATAGTCTTGAAATATCATCTTCATTTTCTACATCTACTATATTGGTTGGAC
		7-67	WT 3' Internal	CCACTGACTCAGCAAAATAAAATTATCTTAGAATTTAACGTTTCTAGC
		7-66	WT 3' External	CTCCATCCTCATATGGTTTAATCATACTCAAATATCTTTTTAGTAGTTCCTC
		7-69	TG 5' External	GTAATTGGAATCAAATTAGAAGGATATGAATTAGATCCACCAAATTG
		13-61	TG 5' Internal	CCAGGAGGAGAAAGGCATTAAGTACAAATTTGAAGTATATGAGAAG
		28-3	TG 3' Internal	GGCTTCATATTTATTGGTGATTCCATCCTCGATCTGAAG
		7-66	TG 3' External	CTCCATCCTCATATGGTTTAATCATACTCAAATATCTTTTTAGTAGTTCCTC
PyNOT1-G DTTPbd	Py1299	26-5	WT 5' External	CATTATATTTATTATACATATATGTTTGCATATTTATATGGTTACATAAAACCAAAC
		28-3	WT 5' Internal	GGCTTCATATTTATTGGTGATTCCATCCTCGATCTGAAG
		28-4	WT 3' Internal	CACTTCCAGAACAGTTTAGAACTCTTCCATATATAGATGC
		26-1	WT 3' External	GTGGGAATATTTTGAGAGGTATCTCCACC
		26-5	TG 5' External	CATTATATTTATTATACATATATGTTTGCATATTTATATGGTTACATAAAACCAAAC
		9-77	TG 5' Internal	CCGCACAGATGCGTAAGGAGAAAATACCGCATC
		24-30	TG 3' Internal	CAATTTCGATGGGTACCCCGCGGTGGCGGCCGC
		26-1	TG 3' External	GTGGGAATATTTTGAGAGGTATCTCCACC
